# Regulatory regions in natural transposable element insertions drive interindividual differences in response to immune challenges in Drosophila

**DOI:** 10.1101/655225

**Authors:** Anna Ullastres, Miriam Merenciano, Josefa González

## Abstract

**Background:** Variation in gene expression underlies interindividual variability in relevant traits including immune response. However, the genetic variation responsible for these gene expression changes remain largely unknown. Among the non-coding variants that could be relevant, transposable element insertions are promising candidates as they have been shown to be a rich and diverse source of cis-regulatory elements.

**Results:** In this work, we used a population genetics approach to identify transposable element insertions likely to increase the tolerance of *Drosophila melanogaster* to bacterial infection by affecting the expression of immune-related genes. We identified 12 insertions associated with allele-specific expression changes in immune-related genes. We experimentally validated three of these insertions including one likely to be acting as a silencer, one as an enhancer, and one with a dual role as enhancer and promoter. The direction in the change of gene expression associated with the presence of several of these insertions was consistent with an increased survival to infection. Indeed, for one of the insertions, we showed that this is the case by analyzing both natural populations and CRISPR/Cas9 mutants in which the insertion was deleted from its native genomic context.

**Conclusions:** We showed that transposable elements contribute to gene expression variation in response to infection in *D. melanogaster* and that this variation is likely to affect their survival capacity. Because the role of transposable elements as regulatory elements is not restricted to Drosophila, TEs are likely to play a role in immune response in other organisms as well.
