## Additional file 2 for "Regulatory regions in natural transposable element insertions drive interindividual differences in response to immune challenges in Drosophila"

### Sheet: 2A
Additional File 2A. Genotype information on the gene disruption, overexpression, and RNAi stocks used in this work, and summary of the expression and survival assays results. ND: not determined.
Gene	Stock number	Genotype	Type of mutant	Location of the mutation	Wild-type stock number	WT genotype	Expression sample	RT-qPCRs results	Survival (log rank survival test p-value)
NUCB1	10581	w[1118]; PBac{w[+mC]=PB}NUCB1[c01508]	Insertion of a PBac{PB} element	Exon	From X. Franch-Marro lab	w1118	Adult female	Downregulated (p = 0.045)	Resistant (p-value = 0.006)
CG2233	v100849	P{KK103734}VIE-260B	-	-	From X. Franch-Marro lab	ActGAL4/CyO	Adult female	Downregulated (p = 0.004)	Resistant (p-value = 0.001)
Bin1	17130	w[1118]; P{w[+mC]=EP}sra[EP3462] Bin1[EP3462]	Insertion of a P{EP} element	5'UTR	From X. Franch-Marro lab	w1118	Adult female	Downregulated (p = 0.003)	Resistant (p-value < 0.001)
	33574	w[1118]; P{EP}Bin1[G4692]	Insertion of a P{EP} element	5'UTR	From X. Franch-Marro lab	w;act GAL4/TM6+tb	Adult female	Upregulated (p-value=0.023)	Resistant (p-value = 0.044)
ken	11244	cn[1] P{ry[+t7.2]=PZ}ken[02970]/CyO; ry[506]	Insertion of a P{PZ} element	5'UTR	264	cn[1] bw[1]	Adult female	Upregulated (p = 0.004)	Sensitive (p-value = 0.003)
	11753	cn[1] P{ry[+t7.2]=PZ}ken[1]/CyO; ry[506]	Insertion of a P{PZ} element	5'UTR	264	cn[1] bw[1]	Adult female	Downregulated (p = 0.067)	ND
CG8008	25488	w[1118]; Mi{ET1}CG8008[MB06245]	Insertion of a Mi{ET1} element	Exon	From X. Franch-Marro lab	w1118	Adult male	Upregulated (p = 0.001)	Sensitive (p-value = 0.031)
	55599	y[1] w[*]; Mi{y[+mDint2]=MIC}CG8008[MI11243]/SM6a	Insertion of a Mi{MIC} element	3'UTR	6599	y[1] w[67c23]	Adult male	No differences (p = 0.127)	ND
TM4SF	17257	w[1118]; P{w[+mC]=EP}TM4SF[EP2638]	Insertion of a P{EP} element	5'UTR	From X. Franch-Marro lab	w1118	Adult female	No differences (p = 0.622)	ND
	v8846	w[1118]; P{GD3820}v8846	-	-	From X. Franch-Marro lab	w;act GAL4/TM6+tb	Adult female	Downregulated (p = 0.009)	Sensitive (p-value < 0.001)
cbx	10067	w[1118]; PBac{PB}CG46338[c00428]	Insertion of a PBac{PB} element	5'UTR	From X. Franch-Marro lab	w1118	Adult female	No differences (p = 0.559)	ND
	63763	w[1118]; PBac{IT.GAL4}CG46338[0741-G4]	Insertion of a PBac{IT.GAL4} element	Intron	From X. Franch-Marro lab	w1118	Adult female	No expression (p < 0.000)	Resistant (p-value = 0.002)
CG10943	56051	y[1] w[*]; Mi{y[+mDint2]=MIC}MI08278	Insertion of a Mi{MIC} element	5'UTR	6599	y[1] w[67c23]	Gut	Downregulated (p = 0.003)	Sensitive (p-value = 0.045)

### Sheet:  2B
Additional File 2B. Expression results (RT-qPCR) for the gene dispution, overexpression, and RNAi stocks used in this work
NUCB1 #10581
	Ct Actina	Ct NUCB1	delta Ct (Act5C - NUCB1)	2^deltaCt	mean	SD	SEM
WT rep.1	24.7818	26.548	-1.76627	0.293968	0.325446	0.0278334	0.0160696
WT rep.2	23.664	25.1918	-1.52782	0.346801
WT rep.3	24.0075	25.5828	-1.57532	0.335569
NUCB1 rep.1	23.7019	25.8411	-2.13915	0.227014	0.243429	0.0407217	0.0235107
NUCB1 rep.2	24.5566	26.3434	-1.78689	0.289796
NUCB1 rep.3	24.5107	26.7386	-2.22785	0.213477
						T.Test	0.045012
CG2233 #v100849
	Ct Actina	Ct CG2233	delta Ct (Act5C - CG2233)	2^deltaCt	mean	SD	SEM
WT rep.1	24.1946	22.6009	1.59364	3.01811	4.30307	1.1821	0.682488
WT rep.2	28.8259	26.641	2.18485	4.54678
WT rep.3	23.91	21.492	2.41801	5.34433
CG2233 rep.1	23.3965	24.8601	-1.46364	0.362576	0.331185	0.0429614	0.0248038
CG2233 rep.2	28.997	30.8221	-1.82509	0.282224
CG2233 rep.3	24.4416	25.9613	-1.51971	0.348756
						T.Test	0.0043511
Bin1 #17130
	Ct Actina	Ct Bin1	delta Ct (Act5C - Bin1)	2^deltaCt	mean	SD	SEM
WT rep.1	24.7818	26.9695	-2.18775	0.219494	0.19332	0.0233088	0.0134573
WT rep.2	23.664	26.0932	-2.42922	0.185665
WT rep.3	24.0075	26.5237	-2.51621	0.174801
Bin1 rep.1	24.5155	27.9043	-3.38885	0.0954674	0.0921111	0.0111289	0.00642525
Bin 1 rep.2	24.0684	27.7178	-3.64945	0.0796904
Bin 1 rep.3	24.4469	27.752	-3.30507	0.101176
						T.Test	0.00246093
Bin1 #33574
	Ct Actina	Ct Bin1	delta Ct (Act5C - Bin1)	2^deltaCt	mean	SD	SEM
WT rep.1	24.9037	26.6858	-1.78209	0.290762	0.306496	0.0148261	0.00855983
WT rep.2	24.8111	26.5077	-1.69657	0.308519
WT rep.3	25.1926	26.8355	-1.64293	0.320206
Bin1 rep.1	29.0745	28.7895	0.28507	1.21847	0.922237	0.298703	0.172456
Bin 1 rep.2	25.1873	25.2964	-0.109171	0.927121
Bin 1 rep.3	25.9326	26.6197	-0.68705	0.621123
						T.Test	0.0234589
ken #11244
	Ct Actina	Ct ken	delta Ct (Act5C - ken)	2^deltaCt	mean	SD	SEM
WT rep.1	24.5354	27.4727	-2.9373	0.130552	0.118003	0.0233746	0.0134953
WT rep.2	26.6477	30.1051	-3.45745	0.0910343
WT rep.3	24.6814	27.5981	-2.91677	0.132423
ken rep.1	25.9987	28.272	-2.27328	0.20686	0.203777	0.00780023	0.00450346
ken rep.2	25.2535	27.5081	-2.25453	0.209565
ken rep.3	25.142	27.5011	-2.35915	0.194907
						T.Test	0.00381454
ken #11753
	Ct Actina	Ct ken	delta Ct (Act5C - ken)	2^deltaCt	mean	SD	SEM
WT rep.1	24.2866	29.7756	-5.48893	0.0222673	0.0384083	0.0148731	0.00858696
WT rep.2	22.6365	26.9141	-4.27763	0.051559
WT rep.3	22.6034	27.1977	-4.59427	0.0413986
ken rep.1	23.7969	29.3917	-5.5948	0.0206918	0.0159592	0.00466886	0.00269557
ken rep.2	22.6057	29.066	-6.4603	0.0113568
ken rep.3	23.2695	29.2507	-5.98128	0.015829
						T.Test	0.0671738
CG8008 #25488
	Ct Actina	Ct CG8008	delta Ct (Act5C - CG8008)	2^deltaCt	mean	SD	SEM
WT rep.1	26.1132	28.553	-2.43974	1.4448	1.45737	0.0570109	0.0329152
WT rep.2	25.8286	28.6031	-2.77448	1.51961
WT rep.3	25.8785	28.1457	-2.26722	1.40769
CG8008 rep.1	25.7819	32.3317	-6.54978	2.68547	2.74611	0.0681393	0.0393403
CG8008 rep.2	25.3844	32.2579	-6.87351	2.81985
CG8008 rep.3	25.3409	32.007	-6.66611	2.73301
						T.Test	1.48997e-05
CG8008 #55599
	Ct Actina	Ct CG8008	delta Ct (Act5C - CG8008)	2^deltaCt	mean	SD	SEM
WT rep.1	28.6654	31.7968	-3.13138	1.60365	1.50604	0.089388	0.0516082
WT rep.2	26.1726	28.8	-2.62741	1.48628
WT rep.3	26.4161	28.7791	-2.36306	1.42818
CG8008 rep.1	27.5202	30.006	-2.48578	1.45487	1.38524	0.0675009	0.0389717
CG8008 rep.2	25.7258	27.865	-2.13914	1.38076
CG8008 rep.3	25.6921	27.5333	-1.84121	1.32009
						T.Test	0.135147
TM4SF #17257
	Ct Actina	Ct TM4SF	delta Ct (Act5C - TM4SF)	2^deltaCt	mean	SD	SEM
WT rep.1	23.4026	29.5067	-6.10408	0.0145374	0.0186196	0.00547713	0.00316222
WT rep.2	23.352	29.2753	-5.92337	0.0164773
WT rep.3	22.6714	28.0023	-5.33095	0.0248441
TM4SF rep.1	22.9105	28.4842	-5.57372	0.0209963	0.0163083	0.00512628	0.00295966
TM4SF rep.2	23.8822	30.4104	-6.52822	0.0108345
TM4SF rep.3	22.4838	28.3541	-5.87035	0.0170941
						T.Test	0.621864
TM4SF #v8846
	Ct Actina	Ct TM4SF	delta Ct (Act5C - TM4SF)	2^deltaCt	mean	SD	SEM
WT rep.1	24.8328	29.2082	-4.37538	0.0481813	0.053293	0.00442941	0.00255732
WT rep.2	25.0259	29.1921	-4.16623	0.0556979
WT rep.3	25.1758	29.3342	-4.15844	0.0559998
TM4SF rep.1	24.5582	29.5187	-4.96055	0.0321164	0.0184914	0.011815	0.00682139
TM4SF rep.2	27.1214	33.4687	-6.34735	0.0122816
TM4SF rep.3	25.7391	32.2355	-6.4964	0.0110761
						T.Test	0.00879377
cbx #10067
	Ct Actina	Ct cbx	delta Ct (Act5C - cbx)	2^deltaCt	mean	SD	SEM
WT rep.1	22.83	23.17	-0.34	0.790041	1.02123	0.200254	0.115617
WT rep.2	23.02	22.84	0.18	1.13288
WT rep.3	24.22	24.03	0.19	1.14076
cbx rep.1	24.32	24.09	0.23	1.17283	0.81583	0.521276	0.300959
cbx rep.2	22.95	22.87	0.08	1.05702
cbx rep.3	21.34	23.54	-2.2	0.217638
						T.Test	0.558704
cbx #63763
	Ct Actina	Ct cbx	delta Ct (Act5C - cbx)	2^deltaCt	mean	SD	SEM
WT rep.1	25.0931	25.3803	-0.287239	0.819469	0.745986	0.0646894	0.0373485
WT rep.2	25.5998	26.072	-0.47221	0.72086
WT rep.3	26.2494	26.7689	-0.519467	0.697629
cbx rep.1	25.2442	0	25.2442	0	NA	NA	NA
cbx rep.2	25.6795	0	25.6795	0
cbx rep.3	25.4318	0	25.4318	0
						T.Test	3.70763e-05
CG10943 #56051
	Ct Actina	Ct CG10943	delta Ct (Act5C - CG10943)	2^deltaCt	mean	SD	SEM
WT rep.1	24.7154	24.2576	0.457883	1.37352	1.22433	0.223238	0.128886
WT rep.2	24.4283	24.015	0.413352	1.33178
WT rep.3	24.5297	24.5771	-0.0473895	0.967686
CG10943 rep.1	24.08	25.5242	-1.44427	0.367479	0.341128	0.058748	0.0339182
CG10943 rep.2	23.7358	25.6046	-1.86871	0.273818
CG10943 rep.3	24.8478	26.2358	-1.38802	0.382088
						T.Test	0.00268963

### Sheet:  2C
Additional File 2C. Survival assay results for the gene dispution, overexpression, and RNAi stocks used in this work. Discontinuos lines show the survival of the two compared stocks in control conditions. Solid lines show the survival of the two stocks in infection conditions.
NUCB1 #10581
			Time (hours)
Strain	Treatment	Replicate	16.5	19.5	22.25	39	48.5	85.5
NUCB1 #10581	CONTROL	1	0	0	0	0	0	0
NUCB1 #10581	CONTROL	2	0	0	0	0	0	0
NUCB1 #10581	CONTROL	3	0	0	0	0	0	0
NUCB1 #10581	TREATED	1	3	6	8	10	10	10
NUCB1 #10581	TREATED	2	1	6	6	9	10	10
NUCB1 #10581	TREATED	3	1	7	8	10	10	10
NUCB1 #10581	TREATED	4	1	5	6	9	10	10
NUCB1 #10581	TREATED	5	0	5	6	9	10	10
NUCB1 #10581	TREATED	6	2	6	7	10	10	10
NUCB1 #10581	TREATED	7	0	2	3	8	8	10
NUCB1 #10581	TREATED	8	1	5	6	10	10	10
WT	CONTROL	1	0	0	0	0	0	0
WT	CONTROL	2	0	0	0	0	0	0
WT	CONTROL	3	0	0	0	0	0	0
WT	TREATED	1	5	5	6	8	8	10
WT	TREATED	2	4	5	7	7	8	10
WT	TREATED	3	7	9	10	10	10	10
WT	TREATED	4	7	8	9	10	10	10
WT	TREATED	5	4	6	6	9	9	10
WT	TREATED	6	7	10	10	10	10	10
WT	TREATED	7	7	8	8	9	10	10
WT	TREATED	8	4	7	7	10	10	10
WT	TREATED	9	6	7	7	7	7	10
WT	TREATED	10	4	6	7	9	10	10
WT	TREATED	11	5	7	8	10	10	10
WT	TREATED	12	6	9	9	10	10	10
AVERAGE		Time (hours)
		0	16.5	19.5	22.25	39	48.5	85.5
NUCB1 #10581	CONTROL	10	10	10	10	10	10	10
NUCB1 #10581	TREATED	10	8.875	4.75	3.75	0.625	0.25	0
WT	CONTROL	10	10	10	10	10	10	10
WT	TREATED	10	4.5	2.75	2.16667	0.916667	0.666667	0
SEM		Time (hours)
		0	16.5	19.5	22.25	39	48.5	85.5
NUCB1 #10581	CONTROL	0	0	0	0	0	0	0
NUCB1 #10581	TREATED	0	0.350382	0.526104	0.559017	0.263052	0.25	0
WT	CONTROL	0	0	0	0	0	0	0
WT	TREATED	0	0.379393	0.462618	0.405144	0.336162	0.309773	0
CG2233 #v100849
			Time (hours)
Strain	Treatment	Replicate	12	18	22	36.5	60.5	84.5	180.5	237	348
CG2233 #v100849	CONTROL	1	0	0	0	0	0	0	0	0	0
CG2233 #v100849	CONTROL	2	0	0	0	0	0	0	0	0	0
CG2233 #v100849	CONTROL	3	0	0	0	0	0	0	0	0	0
CG2233 #v100849	TREATED	1	0	1	1	1	2	6	8	8	10
CG2233 #v100849	TREATED	2	4	7	7	9	9	9	9	9	10
CG2233 #v100849	TREATED	3	0	4	5	7	8	9	10	10	10
CG2233 #v100849	TREATED	4	0	4	4	4	6	7	7	9	10
CG2233 #v100849	TREATED	5	3	3	3	3	4	6	9	9	10
CG2233 #v100849	TREATED	6	1	3	4	5	5	7	8	8	10
CG2233 #v100849	TREATED	7	3	6	6	7	8	9	10	10	10
CG2233 #v100849	TREATED	8	5	5	6	7	10	10	10	10	10
WT	CONTROL	1	0	0	0	0	0	0	0	0	0
WT	CONTROL	2	0	0	0	0	0	0	0	0	0
WT	CONTROL	3	0	0	0	0	0	0	0	0	0
WT	TREATED	1	2	7	7	7	7	7	7	8	10
WT	TREATED	2	4	7	7	7	7	8	9	10	10
WT	TREATED	3	5	8	9	9	9	9	10	10	10
WT	TREATED	4	4	7	7	7	9	10	10	10	10
WT	TREATED	5	3	6	6	9	10	10	10	10	10
WT	TREATED	6	3	5	6	7	7	7	8	8	10
WT	TREATED	7	8	10	10	10	10	10	10	10	10
WT	TREATED	8	6	8	8	10	10	10	10	10	10
AVERAGE		Time (hours)
		0	12	18	22	36.5	60.5	84.5	180.5	237	348
CG2233 #v100849	CONTROL	10	10	10	10	10	10	10	10	10	10
CG2233 #v100849	TREATED	10	8	5.875	5.5	4.625	3.5	2.125	1.125	0.875	0
WT	CONTROL	10	10	10	10	10	10	10	10	10	10
WT	TREATED	10	5.625	2.75	2.5	1.75	1.375	1.125	0.75	0.5	0
SEM		Time (hours)
		0	12	18	22	36.5	60.5	84.5	180.5	237	348
CG2233 #v100849	CONTROL	0	0	0	0	0	0	0	0	0	0
CG2233 #v100849	TREATED	0	0.707107	0.666481	0.681385	0.924614	0.963624	0.548944	0.398098	0.295048	0
WT	CONTROL	0	0	0	0	0	0	0	0	0	0
WT	TREATED	0	0.679745	0.526104	0.5	0.49099	0.497763	0.47949	0.411877	0.327327	0
Bin1 #17130
			Time (hours)
Strain	Treatment	Replicate	13.5	18.25	22	46.25	60.75	69.25	83.25	86
Bin1 #17130	CONTROL	1	0	0	0	0	0	0	0	0
Bin1 #17130	CONTROL	2	0	0	0	0	0	0	0	0
Bin1 #17130	CONTROL	3	0	0	0	0	0	0	0	0
Bin1 #17130	TREATED	1	2	3	4	9	10	10	10	10
Bin1 #17130	TREATED	2	3	4	4	10	10	10	10	10
Bin1 #17130	TREATED	3	1	1	1	9	10	10	10	10
Bin1 #17130	TREATED	4	2	2	3	10	10	10	10	10
Bin1 #17130	TREATED	5	0	1	3	10	10	10	10	10
Bin1 #17130	TREATED	6	2	3	3	9	10	10	10	10
Bin1 #17130	TREATED	7	0	0	0	6	10	10	10	10
Bin1 #17130	TREATED	8	2	3	3	8	10	10	10	10
Bin1 #17130	TREATED	9	1	1	1	10	10	10	10	10
Bin1 #17130	TREATED	10	1	2	3	10	10	10	10	10
WT	CONTROL	1	0	0	0	0	0	0	0	0
WT	CONTROL	2	0	0	0	0	0	0	0	0
WT	CONTROL	3	0	0	0	0	0	0	0	0
WT	TREATED	1	10	10	10	10	10	10	10	10
WT	TREATED	2	9	10	10	10	10	10	10	10
WT	TREATED	3	9	10	10	10	10	10	10	10
WT	TREATED	4	10	10	10	10	10	10	10	10
WT	TREATED	5	9	10	10	10	10	10	10	10
WT	TREATED	6	9	9	9	10	10	10	10	10
WT	TREATED	7	10	10	10	10	10	10	10	10
WT	TREATED	8	10	10	10	10	10	10	10	10
WT	TREATED	9	10	10	10	10	10	10	10	10
WT	TREATED	10	10	10	10	10	10	10	10	10
AVERAGE		Time (hours)
		0	13.5	18.25	22	46.25	60.75	69.25	83.25	86
Bin1 #17130	CONTROL	10	10	10	10	10	10	10	10	10
Bin1 #17130	TREATED	10	8.6	8	7.5	0.9	0	0	0	0
WT	CONTROL	10	10	10	10	10	10	10	10	10
WT	TREATED	10	0.4	0.1	0.1	0	0	0	0	0
SEM		Time (hours)
		0	13.5	18.25	22	46.25	60.75	69.25	83.25	86
Bin1 #17130	CONTROL	0	0	0	0	0	0	0	0	0
Bin1 #17130	TREATED	0	0.305505	0.394405	0.428174	0.406885	0	0	0	0
WT	CONTROL	0	0	0	0	0	0	0	0	0
WT	TREATED	0	0.163299	0.1	0.1	0	0	0	0	0
Bin1 #33574
		Time (hours)
Strain	Treatment	Replicate	3.5	28.5	29.5	32.5	56.5
Bin1 #33574	CONTROL	1	0	0	0	0	0
Bin1 #33574	CONTROL	2	0	0	0	0	0
Bin1 #33574	CONTROL	3	0	0	1	1	1
Bin1 #33574	TREATED	1	0	9	10	10	10
Bin1 #33574	TREATED	2	0	7	8	8	10
Bin1 #33574	TREATED	3	0	9	9	9	10
Bin1 #33574	TREATED	4	0	9	9	10	10
Bin1 #33574	TREATED	5	0	8	8	9	10
Bin1 #33574	TREATED	6	0	9	9	10	10
Bin1 #33574	TREATED	7	0	10	10	10	10
Bin1 #33574	TREATED	8	0	8	9	9	10
Bin1 #33574	TREATED	9	0	8	8	8	10
Bin1 #33574	TREATED	10	0	5	7	8	10
Bin1 #33574	TREATED	11	0	8	8	9	10
Bin1 #33574	TREATED	12	0	7	7	8	10
Bin1 #33574	TREATED	13	0	10	10	10	10
Bin1 #33574	TREATED	14	0	7	7	9	10
Bin1 #33574	TREATED	15	0	9	9	10	10
Bin1 #33574	TREATED	16	0	10	10	10	10
WT	CONTROL	1	0	0	0	0	0
WT	CONTROL	2	0	0	0	0	0
WT	CONTROL	3	0	0	0	0	0
WT	TREATED	1	1	10	10	10	10
WT	TREATED	2	0	10	10	10	10
WT	TREATED	3	0	9	9	10	10
WT	TREATED	4	0	10	10	10	10
WT	TREATED	5	0	10	10	10	10
WT	TREATED	6	1	7	9	10	10
WT	TREATED	7	2	9	9	10	10
WT	TREATED	8	0	10	10	10	10
WT	TREATED	9	0	9	9	10	10
WT	TREATED	10	0	10	10	10	10
WT	TREATED	11	1	9	10	10	10
WT	TREATED	12	0	10	10	10	10
AVERAGE		Time (hours)
		0	3.5	28.5	29.5	32.5	56.5
Bin1 #33574	CONTROL	10	10	10	9.66667	9.66667	9.66667
Bin1 #33574	TREATED	10	10	1.6875	1.375	0.8125	0
WT	CONTROL	10	10	10	10	10	10
WT	TREATED	10	9.58333	0.583333	0.333333	0	0
SEM		Time (hours)
		0	3.5	28.5	29.5	32.5	56.5
Bin1 #33574	CONTROL	0	0	0	0.333333	0.333333	0.333333
Bin1 #33574	TREATED	0	0	0.338117	0.271953	0.208542	0
WT	CONTROL	0	0	0	0	0	0
WT	TREATED	0	0.192996	0.259905	0.142134	0	0
ken #11244
		Time (hours)
Strain	Treatment	Replicate	12	15	17	19	21	36.5	39	44	61	67	93	113	141	162	208	276	332	450
ken #11244	CONTROL	1	0	0	0	0	0	0	0	0	0	0	0	0	0	0	0	0	0	0
ken #11244	CONTROL	2	0	0	0	0	0	0	0	0	0	0	0	0	0	0	0	0	0	0
ken #11244	CONTROL	3	1	1	1	1	1	1	1	1	1	1	1	1	1	1	1	1	1	1
ken #11244	TREATED	1	2	9	9	9	9	9	9	9	9	9	9	9	9	10	10	10	10	10
ken #11244	TREATED	2	3	4	7	8	8	8	9	10	9	9	10	10	10	10	10	10	10	10
ken #11244	TREATED	3	7	8	8	9	9	10	10	10	10	10	10	10	10	10	10	10	10	10
ken #11244	TREATED	4	4	6	6	6	6	7	7	7	7	7	8	8	8	8	9	10	10	10
ken #11244	TREATED	5	1	4	6	6	6	9	9	9	9	10	10	10	10	10	10	10	10	10
ken #11244	TREATED	6	6	6	6	7	7	10	10	10	10	10	10	10	10	10	10	10	10	10
ken #11244	TREATED	7	5	7	7	7	7	9	9	9	10	10	10	10	10	10	10	10	10	10
ken #11244	TREATED	8	6	6	7	7	7	9	9	9	9	9	9	9	9	10	10	10	10	10
ken #11244	TREATED	9	5	5	5	6	6	7	8	9	9	9	9	10	10	10	10	10	10	10
ken #11244	TREATED	10	5	6	6	6	6	8	8	9	10	10	10	10	10	10	10	10	10	10
ken #11244	TREATED	11	4	5	6	6	6	9	9	9	10	10	10	10	10	10	10	10	10	10
WT	CONTROL	1	0	0	0	0	0	0	0	0	0	0	0	0	0	0	0	0	0	0
WT	CONTROL	2	0	0	0	0	0	0	0	0	0	0	1	1	1	1	1	1	1	1
WT	CONTROL	3	0	0	0	0	0	0	0	0	1	1	2	2	2	2	2	2	2	2
WT	TREATED	1	0	0	1	1	1	2	2	2	4	4	9	9	10	10	10	10	10	10
WT	TREATED	2	1	3	3	3	3	3	3	3	4	4	10	10	10	10	10	10	10	10
WT	TREATED	3	1	1	1	1	2	3	3	4	6	6	10	10	10	10	10	10	10	10
AVERAGE		Time (hours)
		0	12	15	17	19	21	36.5	39	44	61	67	93	113	141	162	208	276	332	450
ken #11244	CONTROL	10	9.66667	9.66667	9.66667	9.66667	9.66667	9.66667	9.66667	9.66667	9.66667	9.66667	9.66667	9.66667	9.66667	9.66667	9.66667	9.66667	9.66667	9.66667
ken #11244	TREATED	10	5.63636	4	3.36364	3	3	1.36364	1.18182	0.909091	0.727273	0.636364	0.454545	0.363636	0.363636	0.181818	0.0909091	0	0	0
WT	CONTROL	10	10	10	10	10	10	10	10	10	9.66667	9.66667	9	9	9	9	9	9	9	9
WT	TREATED	10	9.33333	8.66667	8.33333	8.33333	8	7.33333	7.33333	7	5.33333	5.33333	0.333333	0.333333	0	0	0	0	0	0
SEM		Time (hours)
		0	12	15	17	19	21	36.5	39	44	61	67	93	113	141	162	208	276	332	450
ken #11244	CONTROL	0	0.333333	0.333333	0.333333	0.333333	0.333333	0.333333	0.333333	0.333333	0.333333	0.333333	0.333333	0.333333	0.333333	0.333333	0.333333	0.333333	0.333333	0.333333
ken #11244	TREATED	0	0.543937	0.467099	0.337712	0.356753	0.356753	0.309625	0.26348	0.250619	0.272727	0.278722	0.207305	0.203279	0.203279	0.181818	0.0909091	0	0	0
WT	CONTROL	0	0	0	0	0	0	0	0	0	0.333333	0.333333	0.57735	0.57735	0.57735	0.57735	0.57735	0.57735	0.57735	0.57735
WT	TREATED	0	0.333333	0.881917	0.666667	0.666667	0.57735	0.333333	0.333333	0.57735	0.666667	0.666667	0.333333	0.333333	0	0	0	0	0	0
CG8008 #25488
			Time (hours)
Strain	Treatment	Replicate	2	3	5	7	9	23	26	29.5	48	56	73	82	202	234
CG8008 #25488	CONTROL	1	0	0	0	0	0	0	0	0	0	0	0	0	0	0
CG8008 #25488	CONTROL	2	0	0	0	0	0	0	0	0	0	0	0	0	0	0
CG8008 #25488	CONTROL	3	0	0	0	0	0	0	0	0	0	0	0	0	0	0
CG8008 #25488	TREATED	1	0	0	1	2	3	8	8	8	8	8	9	10	10	10
CG8008 #25488	TREATED	2	0	0	0	2	5	9	9	9	9	9	10	10	10	10
CG8008 #25488	TREATED	3	0	0	1	1	3	9	9	10	10	10	10	10	10	10
CG8008 #25488	TREATED	4	0	0	0	1	3	10	10	10	10	10	10	10	10	10
CG8008 #25488	TREATED	5	0	0	1	2	5	9	9	9	10	10	10	10	10	10
CG8008 #25488	TREATED	6	0	0	0	0	2	10	10	10	10	10	10	10	10	10
CG8008 #25488	TREATED	7	0	0	0	0	2	7	7	7	9	9	10	10	10	10
CG8008 #25488	TREATED	8	0	0	1	1	2	8	9	10	10	10	10	10	10	10
CG8008 #25488	TREATED	9	0	0	0	0	2	8	8	8	9	10	10	10	10	10
CG8008 #25488	TREATED	10	0	0	0	1	5	8	8	8	8	8	9	10	10	10
CG8008 #25488	TREATED	11	0	0	1	1	5	10	10	10	10	10	10	10	10	10
CG8008 #25488	TREATED	12	1	1	1	1	3	10	10	10	10	10	10	10	10	10
WT	CONTROL	1	0	0	0	0	0	0	0	0	0	0	0	0	0	0
WT	CONTROL	2	0	0	0	0	0	0	0	0	0	0	0	0	0	0
WT	CONTROL	3	0	0	0	0	0	0	0	0	0	0	0	0	0	0
WT	TREATED	1	0	0	0	0	4	10	10	10	10	10	10	10	10	10
WT	TREATED	2	0	0	0	0	0	10	10	10	10	10	10	10	10	10
WT	TREATED	3	0	0	0	1	4	10	10	10	10	10	10	10	10	10
WT	TREATED	4	0	0	0	0	0	9	9	9	9	9	9	9	10	10
WT	TREATED	5	0	0	0	1	2	7	7	7	8	8	8	8	9	10
WT	TREATED	6	0	0	0	0	0	10	10	10	10	10	10	10	10	10
WT	TREATED	7	0	0	0	1	4	9	9	9	9	9	9	9	10	10
WT	TREATED	8	0	1	1	1	3	10	10	10	10	10	10	10	10	10
WT	TREATED	9	0	0	0	0	0	9	9	9	9	9	9	9	10	10
WT	TREATED	10	0	0	0	0	0	8	8	8	8	8	8	8	8	9
WT	TREATED	11	0	0	0	0	1	10	10	10	10	10	10	10	10	10
AVERAGE		Time (hours)
		0	2	3	5	7	9	23	26	29.5	48	56	73	82	202	234
CG8008 #25488	CONTROL	10	10	10	10	10	10	10	10	10	10	10	10	10	10	10
CG8008 #25488	TREATED	10	9.91667	9.91667	9.5	9	6.66667	1.16667	1.08333	0.916667	0.583333	0.5	0.166667	0	0	0
WT	CONTROL	10	10	10	10	10	10	10	10	10	10	10	10	10	10	10
WT	TREATED	10	10	9.90909	9.90909	9.63636	8.36364	0.727273	0.727273	0.727273	0.636364	0.636364	0.636364	0.636364	0.272727	0.0909091
SEM		Time (hours)
		0	2	3	5	7	9	23	26	29.5	48	56	73	82	202	234
CG8008 #25488	CONTROL	0	0	0	0	0	0	0	0	0	0	0	0	0	0	0
CG8008 #25488	TREATED	0	0.0833333	0.0833333	0.150756	0.213201	0.376051	0.297294	0.28758	0.312815	0.228908	0.230283	0.112367	0	0	0
WT	CONTROL	0	0	0	0	0	0	0	0	0	0	0	0	0	0	0
WT	TREATED	0	0	0.0909091	0.0909091	0.15212	0.543937	0.30424	0.30424	0.30424	0.243935	0.243935	0.243935	0.243935	0.194978	0.0909091
TM4SF #v8846
			Time (hours)
Strain	Treatment	Replicate	12	18	22	36.5	60.5	84.5	180.5	237	348	396	492	684	828
TM4SF #v8846	CONTROL	1	0	0	0	0	0	0	0	0	0	0	0	0	0
TM4SF #v8846	CONTROL	2	0	0	0	0	1	1	1	1	1	1	1	1	1
TM4SF #v8846	CONTROL	3	0	0	0	0	0	0	0	0	0	0	0	0	0
TM4SF #v8846	TREATED	1	0	1	2	5	7	8	9	9	9	10	10	10	10
TM4SF #v8846	TREATED	2	1	1	2	6	9	10	10	10	10	10	10	10	10
TM4SF #v8846	TREATED	3	0	0	0	1	4	6	9	9	9	9	9	9	10
TM4SF #v8846	TREATED	4	0	1	2	6	7	9	10	10	10	10	10	10	10
TM4SF #v8846	TREATED	5	0	1	1	8	9	9	9	9	10	10	10	10	10
TM4SF #v8846	TREATED	6	0	1	1	2	4	5	8	8	10	10	10	10	10
TM4SF #v8846	TREATED	7	0	0	1	3	6	9	9	9	9	9	10	10	10
TM4SF #v8846	TREATED	8	0	1	1	2	6	10	10	10	10	10	10	10	10
TM4SF #v8846	TREATED	9	0	0	0	4	7	7	7	7	8	8	8	8	10
TM4SF #v8846	TREATED	10	0	1	2	8	10	10	10	10	10	10	10	10	10
TM4SF #v8846	TREATED	11	0	0	2	6	9	9	10	10	10	10	10	10	10
WT	CONTROL	1	0	0	0	0	0	0	0	0	0	0	0	0	0
WT	CONTROL	2	0	0	0	0	0	0	0	0	0	0	0	0	0
WT	TREATED	1	0	2	3	3	3	3	4	6	10	10	10	10	10
WT	TREATED	2	1	2	4	5	6	7	7	9	9	10	10	10	10
WT	TREATED	3	1	1	1	2	2	4	7	8	8	9	9	10	10
WT	TREATED	4	0	0	0	0	0	0	2	3	4	5	7	8	10
WT	TREATED	5	3	3	3	3	3	4	5	6	8	8	10	10	10
WT	TREATED	6	0	0	0	0	0	2	3	6	8	8	10	10	10
WT	TREATED	7	5	8	8	9	9	9	10	10	10	10	10	10	10
AVERAGE		Time (hours)
		0	12	18	22	36.5	60.5	84.5	180.5	237	348	396	492	684	828
TM4SF #v8846	CONTROL	10	10	10	10	10	9.66667	9.66667	9.66667	9.66667	9.66667	9.66667	9.66667	9.66667	9.66667
TM4SF #v8846	TREATED	10	9.90909	9.36364	8.72727	5.36364	2.90909	1.63636	0.818182	0.818182	0.454545	0.363636	0.272727	0.272727	0
WT	CONTROL	10	10	10	10	10	10	10	10	10	10	10	10	10	10
WT	TREATED	10	8.57143	7.71429	7.28571	6.85714	6.71429	5.85714	4.57143	3.14286	1.85714	1.42857	0.571429	0.285714	0
SEM		Time (hours)
		0	12	18	22	36.5	60.5	84.5	180.5	237	348	396	492	684	828
TM4SF #v8846	CONTROL	0	0	0	0	0	0.333333	0.333333	0.333333	0.333333	0.333333	0.333333	0.333333	0.333333	0.333333
TM4SF #v8846	TREATED	0	0.0909091	0.15212	0.237062	0.729542	0.609837	0.509415	0.295979	0.295979	0.207305	0.203279	0.194978	0.194978	0
WT	CONTROL	0	0	0	0	0	0	0	0	0	0	0	0	0	0
WT	TREATED	0	0.719032	1.04002	1.06266	1.18379	1.2289	1.14286	1.04328	0.884485	0.769309	0.685119	0.428571	0.285714	0
cbx #63763
			Time (hours)
Strain	Treatment	Replicate	12	15	17	20	35.75	44	63.75	108.5	132.5	155.25	177.75	203.25
cbx #63763	CONTROL	1	0	0	0	0	0	0	0	0	0	0	0	0
cbx #63763	CONTROL	2	0	0	0	0	0	0	0	0	0	0	0	0
cbx #63763	CONTROL	3	0	0	0	0	0	0	0	0	0	0	0	0
cbx #63763	TREATED	1	5	7	7	8	9	9	9	10	10	10	10	10
cbx #63763	TREATED	2	1	2	3	3	4	5	5	6	7	9	9	9
cbx #63763	TREATED	3	3	4	4	5	8	9	9	9	9	9	9	9
cbx #63763	TREATED	4	1	1	1	1	2	3	5	6	6	8	9	9
cbx #63763	TREATED	5	2	2	2	4	4	4	5	6	6	9	9	9
cbx #63763	TREATED	6	4	5	5	5	6	6	6	6	6	9	9	9
cbx #63763	TREATED	7	2	5	5	5	7	7	8	8	8	9	10	10
cbx #63763	TREATED	8	1	2	4	4	5	6	8	9	9	9	9	10
cbx #63763	TREATED	9	2	4	5	5	5	6	7	10	10	10	10	10
cbx #63763	TREATED	10	2	3	6	9	10	10	10	10	10	10	10	10
WT	CONTROL	1	0	0	0	0	0	0	0	0	0	0	0	0
WT	CONTROL	2	0	0	0	0	0	0	0	0	0	0	0	0
WT	CONTROL	3	0	0	0	0	0	0	0	0	0	0	0	0
WT	TREATED	1	6	7	8	8	8	8	9	9	10	10	10	10
WT	TREATED	2	2	5	6	6	6	6	6	7	8	9	9	9
WT	TREATED	3	4	6	7	7	7	7	7	7	8	8	10	10
WT	TREATED	4	5	8	8	8	10	10	10	10	10	10	10	10
WT	TREATED	5	5	6	6	6	7	7	8	8	9	9	10	10
WT	TREATED	6	3	8	9	9	10	10	10	10	10	10	10	10
WT	TREATED	7	5	7	7	7	7	8	8	9	10	10	10	10
WT	TREATED	8	4	8	9	9	9	9	9	9	9	9	10	10
WT	TREATED	9	4	6	6	6	7	7	7	7	9	9	10	10
WT	TREATED	10	4	5	6	7	7	7	7	9	9	10	10	10
AVERAGE		Time (hours)
		0	12	15	17	20	35.75	44	63.75	108.5	132.5	155.25	177.75	203.25
cbx #63763	CONTROL	10	10	10	10	10	10	10	10	10	10	10	10	10
cbx #63763	TREATED	10	7.7	6.5	5.8	5.1	4	3.5	2.8	2	1.9	0.8	0.6	0.5
WT	CONTROL	10	10	10	10	10	10	10	10	10	10	10	10	10
WT	TREATED	10	5.8	3.4	2.8	2.7	2.2	2.1	1.9	1.5	0.8	0.6	0.1	0.1
SEM		Time (hours)
		0	12	15	17	20	35.75	44	63.75	108.5	132.5	155.25	177.75	203.25
cbx #63763	CONTROL	0	0	0	0	0	0	0	0	0	0	0	0	0
cbx #63763	TREATED	0	0.422953	0.582142	0.573488	0.72188	0.788811	0.718795	0.592546	0.57735	0.546707	0.2	0.163299	0.166667
WT	CONTROL	0	0	0	0	0	0	0	0	0	0	0	0	0
WT	TREATED	0	0.359011	0.371184	0.38873	0.366667	0.442217	0.433333	0.433333	0.372678	0.249444	0.221108	0.1	0.1
CG10943 #56051
			Time (hours)
Strain	Treatment	Replicate	12	15	17	19	21	36.5	39	44	61	67	93	113	141	162	208	276
CG10943 #56051	CONTROL	1	0	0	0	0	0	0	0	0	0	0	0	0	0	0	0	0
CG10943 #56051	CONTROL	2	0	1	1	1	1	1	1	1	1	1	1	1	1	1	1	1
CG10943 #56051	CONTROL	3	0	0	0	0	0	0	0	0	0	0	0	0	0	0	0	0
CG10943 #56051	TREATED	1	3	5	5	6	6	6	6	6	6	6	7	7	9	9	9	10
CG10943 #56051	TREATED	2	2	3	3	4	4	4	5	5	5	5	5	6	7	8	10	10
CG10943 #56051	TREATED	3	3	4	5	6	7	9	10	10	10	10	10	10	10	10	10	10
CG10943 #56051	TREATED	4	0	2	3	3	5	6	7	7	7	7	9	10	10	10	10	10
CG10943 #56051	TREATED	5	2	4	4	6	6	7	7	7	9	9	10	10	10	10	10	10
CG10943 #56051	TREATED	6	2	2	4	5	6	7	7	7	9	9	9	10	10	10	10	10
CG10943 #56051	TREATED	7	1	3	3	3	3	3	3	3	3	3	4	5	6	6	6	10
CG10943 #56051	TREATED	8	3	4	4	4	6	8	8	8	8	8	9	9	9	9	9	10
CG10943 #56051	TREATED	9	1	2	4	4	6	7	7	8	9	9	9	9	9	10	10	10
CG10943 #56051	TREATED	10	0	1	5	6	6	7	7	7	7	7	9	10	10	10	10	10
WT	CONTROL	1	0	0	0	0	0	0	0	0	0	0	0	0	0	0	0	0
WT	CONTROL	2	0	0	0	0	0	0	0	0	0	0	0	1	1	1	1	1
WT	CONTROL	3	0	0	0	0	0	0	0	0	0	0	0	0	0	0	0	0
WT	TREATED	1	1	3	4	4	4	7	7	7	5	7	7	7	8	8	9	10
WT	TREATED	2	1	1	3	3	5	7	7	8	8	8	9	10	10	10	10	10
WT	TREATED	3	1	1	2	2	2	4	4	5	7	7	7	7	8	8	8	10
WT	TREATED	4	0	0	2	2	2	2	2	2	2	2	3	3	4	4	7	10
WT	TREATED	5	1	2	5	5	6	7	7	7	7	8	10	10	10	10	10	10
WT	TREATED	6	1	1	3	3	3	3	4	4	5	5	6	6	8	8	8	10
WT	TREATED	7	1	1	4	4	5	5	6	7	6	8	9	9	10	10	10	10
WT	TREATED	8	3	4	4	5	5	7	7	7	7	7	7	7	7	7	7	10
WT	TREATED	9	2	4	4	5	6	8	8	8	8	9	9	9	9	9	9	10
WT	TREATED	10	1	1	4	4	4	5	5	3	6	6	6	7	6	6	7	10
WT	TREATED	11	1	2	5	5	6	8	8	8	8	8	9	10	10	10	10	10
AVERAGE		Time (hours)
		0	12	15	17	19	21	36.5	39	44	61	67	93	113	141	162	208	276
CG10943 #56051	CONTROL	10	10	9.66667	9.66667	9.66667	9.66667	9.66667	9.66667	9.66667	9.66667	9.66667	9.66667	9.66667	9.66667	9.66667	9.66667	9.66667
CG10943 #56051	TREATED	10	8.3	7	6	5.3	4.5	3.6	3.3	3.2	2.7	2.7	1.9	1.4	1	0.8	0.6	0
WT	CONTROL	10	10	10	10	10	10	10	10	10	10	10	10	9.66667	9.66667	9.66667	9.66667	9.66667
WT	TREATED	10	8.81818	8.18182	6.36364	6.18182	5.63636	4.27273	4.09091	4	3.72727	3.18182	2.54545	2.27273	1.81818	1.81818	1.36364	0
SEM		Time (hours)
		0	12	15	17	19	21	36.5	39	44	61	67	93	113	141	162	208	276
CG10943 #56051	CONTROL	0	0	0.333333	0.333333	0.333333	0.333333	0.333333	0.333333	0.333333	0.333333	0.333333	0.333333	0.333333	0.333333	0.333333	0.333333	0.333333
CG10943 #56051	TREATED	0	0.366667	0.394405	0.258199	0.395811	0.372678	0.561743	0.578312	0.592546	0.683943	0.683943	0.657436	0.6	0.447214	0.416333	0.4	0
WT	CONTROL	0	0	0	0	0	0	0	0	0	0	0	0	0.333333	0.333333	0.333333	0.333333	0.333333
WT	TREATED	0	0.226362	0.400413	0.309625	0.352089	0.452724	0.61925	0.579256	0.64667	0.54089	0.584935	0.60848	0.647947	0.584935	0.584935	0.387831	0

### Sheet: 2D
Additional File 2D. Primers used for the RT-qPCR analysis
Gene	Primer F	Primer R
NUCB1	5’- CACTTCACGGCGCTTGATCT-3’	5’-CCGTAAGAAGCTGGACAAGG-3’
CG2233	5’- TCTCCTTTGCCAAGTACGCA-3’	5’-GGGACAACTTAACGATATCGGACT-3’
Bin1	5’- TGTCGTCCCGTAGAGCAGAA-3’	5’- CAAGCAGATTGACCGCGAGA-3’
ken	5’- ACCATCGTCTGCGAGAACAAA-3’	5’- GTATACGGTGGTGGAGCAGTC-3’
CG8008	5’- AGCCCTTGGCCAGATTGTTC-3’	5’- GATTGGCGCACTCATTGGTT-3’
TM4SF	5’- GCAGCGAGGATAACGGGAAA-3’	5’- AGTAGACCGAGTGACCCCAG-3’
cbx	5’- GGGAAAACGATCTGGGAGCA-3’	5’- GTCGGAGAAGTTGAGTGGGA-3’
CG10943	5’- GCGTTGGAAATTTGTTGACCCT-3’	5’- AAACGCGGGAAAAGGATGAG-3’
