## Additional file 3 for "Regulatory regions in natural transposable element insertions drive interindividual differences in response to immune challenges in Drosophila"

### Sheet: ASE results
Additional File 3. Allele ratios from the allele specific expression (ASE) analysis. t-test p-values and false discovery rates for each gene and background analyzed. Significant values are depicted in bold after False Discovery Rate correction (5%, Benjamini and Hochberg 1995).
		Strains		Non-infected		Infected
Gene	Background	TE+ strain	TE- strain	Average ratio	p-value	Average ratio	p-value
CG10943	I	RAL-716	RAL-810	1.83	0.01	1.53	0.03
	II	RAL-405	RAL-75	1.54	4.5 E-4	1.21	4.4 E-3
CG2233	I	RAL-855	RAL-502	1.74	2.8 E-7	1.86	0.02
	II	RAL-892	RAL-852	1.19	0.08	0.99	0.58
Dif	I	RAL-737	RAL-855	1.47	2.2 E-3	1.37	0.02
	II	RAL-142	RAL-757	0.89	0.45	0.83	0.09
AGO2	I	RAL-801	RAL-383	1.05	0.57	1.05	0.47
	II	RAL-517	RAL-757	1.14	1.1 E-3	1.13	0.16
CG15829	I	RAL-801	RAL-911	1.1	0.68	1.12	0.54
	II	RAL-142	RAL-757	2.11	1.1 E-3	0.85	0.29
CG8628	I	RAL-801	RAL-911	1.08	0.09	0.89	0.39
	II	RAL-405	RAL-75	0.54	6.7 E-05	0.65	2.4 E-6
CG8008	I	RAL-75	RAL-757	0.81	1.5 E-4	0.64	8.0 E-4
	II	RAL-852	RAL-855	0.72	0.07	0.43	8.3 E-3
CG15096	I	RAL-810	RAL-911	0.92	0.42	0.99	0.81
	II	RAL-75	RAL-405	0.57	2.8 E-4	0.65	9.3 E-3
Mef2	I	RAL-502	RAL-801	0.89	6.9 E-3	0.91	0.1
	II	RAL-142	RAL-757	1.11	0.27	0.88	0.1
cbx	I	RAL-810	RAL-855	1.32	0.06	1.14	0.07
	II	RAL-555	RAL-757	0.77	6.2 E-5	0.73	2.3 E-4
Bin1	I	RAL-911	RAL-801	1.09	0.26	1.27	0.06
	II	RAL-21	RAL-75	1.05	0.49	1.84	7.1 E-3
TM4SF	I	RAL-783	IT_Cas 11_49-5	0.9	0.4	1.5	4.8 E-4
	II	RAL-855	DE_Mun_15_6	0.86	0.45	0.74	0.02
NUCB1	I	RAL-383	RAL-801	1.08	0.47	1.11	0.02
	II	RAL-852	RAL-855	0.98	0.65	0.91	4 E-3
kay	I	RAL-502	RAL-801	1.11	0.22	1.16	0.15
	II	RAL-21	RAL-75	1.29	0.02	1.15	0.14
ken	I	RAL-783	IT_Cas 11_49-5	0.81	0.03	0.89	0.09
	II	RAL-852	DE_Mun_15_6	1.02	0.92	1.10	0.09
Jon65Aiv	I	RAL-911	RAL-801	0.92	0.58	1.11	0.43
	II	RAL-517	RAL-757	1.01	0.92	1.11	0.22
