## Additional file 4 for "Regulatory regions in natural transposable element insertions drive interindividual differences in response to immune challenges in Drosophila"

### Sheet: Strains
Additional File 4. D. melanogaster strains used in the different experiments.
DGRP									African								European
Strain name	T-lex2	TIDAL	ASE	TSS	enhancer assay	ChIP	Outbred populations		Strain name	T-lex2	TIDAL	ASE	TSS	enhancer assay	outbred generation		Strain name	Population	T-lex2	TIDAL	ASE	TSS	enhancer assay	outbred generation
RAL-21	x	x	x	x					ZI10	x							IT_Cas 11_125	Bari, Italy	x
RAL-26	x								ZI114N	x							IT_Cas 11_127	Bari, Italy	x
RAL-28	x								ZI117	x							IT_Cas 11_145	Bari, Italy	x
RAL-38	x								ZI161	x							IT_Cas 11_148	Bari, Italy	x
RAL-40	x	x							ZI184	x							IT_Cas 11_22	Bari, Italy	x
RAL-42	x	x							ZI194	x							IT_Cas 11_33-5	Bari, Italy	x
RAL-45	x								ZI206	x							IT_Cas 11_40	Bari, Italy	x					x (FBti0019386 -)
RAL-49	x								ZI207	x							IT_Cas 11_42-5	Bari, Italy	x
RAL-57	x								ZI210	x							IT_Cas 11_49-5	Bari, Italy	x		x	x
RAL-59	x	x							ZI213	x							IT_Cas 11_50-5	Bari, Italy	x
RAL-69	x								ZI214	x							IT_Cas 11_66-5-10	Bari, Italy	x
RAL-73	x								ZI219	x							IT_Cas 11_68-5-8	Bari, Italy	x
RAL-75	x	x	x	x	x				ZI228	x							IT_Cas 11_69-5-10	Bari, Italy	x
RAL-83	x								ZI230	x							IT_Cas 11_72	Bari, Italy	x
RAL-85	x								ZI232	x							IT_Cas 11_75	Bari, Italy	x
RAL-88	x	x							ZI235	x							IT_Cas 11_52-5	Bari, Italy	x
RAL-91	x								ZI237	x							DE_Mun_15_8	Munich, Germany			x
RAL-93	x								ZI239	x							SE_Sto_11_1	Stockholm, Sweden	x
RAL-101	x								ZI250	x							SE_Sto_11_10	Stockholm, Sweden	x
RAL-105	x								ZI252	x							SE_Sto_11_11	Stockholm, Sweden	x
RAL-109	x								ZI253	x							SE_Sto_11_12	Stockholm, Sweden	x
RAL-129	x								ZI255	x							SE_Sto_11_14	Stockholm, Sweden	x
RAL-136	x								ZI264	x							SE_Sto_11_15	Stockholm, Sweden	x
RAL-138	x								ZI265	x							SE_Sto_11_16	Stockholm, Sweden	x
RAL-142	x	x	x						ZI27	x							SE_Sto_11_17	Stockholm, Sweden	x
RAL-149	x								ZI271	x							SE_Sto_11_18	Stockholm, Sweden	x
RAL-158	x								ZI292	x							SE_Sto_11_19	Stockholm, Sweden	x
RAL-161	x								ZI296	x							SE_Sto_11_2	Stockholm, Sweden	x
RAL-176	x	x							ZI303	x							SE_Sto_11_20	Stockholm, Sweden	x
RAL-177	x	x							ZI311N	x							SE_Sto_11_21	Stockholm, Sweden	x
RAL-181	x								ZI320	x							SE_Sto_11_22	Stockholm, Sweden	x					x (FBti0019386 -)
RAL-195	x	x							ZI321	x							SE_Sto_11_23	Stockholm, Sweden	x
RAL-208	x								ZI324	x							SE_Sto_11_24	Stockholm, Sweden	x
RAL-217	x								ZI332	x							SE_Sto_11_25	Stockholm, Sweden	x
RAL-227	x								ZI339	x							SE_Sto_11_26	Stockholm, Sweden	x
RAL-228	x								ZI341	x							SE_Sto_11_27	Stockholm, Sweden	x
RAL-229	x								ZI344	x							SE_Sto_11_29	Stockholm, Sweden	x
RAL-233	x								ZI348	x							SE_Sto_11_32	Stockholm, Sweden	x
RAL-235	x						x (FBti0019386 +)		ZI357N	x							SE_Sto_11_33	Stockholm, Sweden	x
RAL-239	x								ZI364	x							SE_Sto_11_34	Stockholm, Sweden	x
RAL-256	x								ZI365	x							SE_Sto_11_35	Stockholm, Sweden	x
RAL-280	x						x (FBti0019386 +)		ZI378	x							SE_Sto_11_36	Stockholm, Sweden	x
RAL-287	x								ZI379	x							SE_Sto_11_38	Stockholm, Sweden	x
RAL-309	x								ZI386	x							SE_Sto_11_39	Stockholm, Sweden	x
RAL-310	x								ZI384	x							SE_Sto_11_4	Stockholm, Sweden	x					x (FBti0019386 +)
RAL-317	x								ZI398	x							SE_Sto_11_40	Stockholm, Sweden	x
RAL-318	x								ZI400	x							SE_Sto_11_41	Stockholm, Sweden	x					x (FBti0019386 -)
RAL-320	x								ZI402	x							SE_Sto_11_42	Stockholm, Sweden	x					x (FBti0019386 -)
RAL-321	x								ZI418N	x							SE_Sto_11_44	Stockholm, Sweden	x
RAL-332	x	x							ZI420	x							SE_Sto_11_45	Stockholm, Sweden	x					x (FBti0019386 +)
RAL-338	x						x (FBti0019386 -)		ZI437	x							SE_Sto_11_46	Stockholm, Sweden	x
RAL-350	x	x					x (FBti0019386 -)		ZI443	x							SE_Sto_11_47	Stockholm, Sweden	x
RAL-352	x								ZI445	x							SE_Sto_11_48	Stockholm, Sweden	x
RAL-356	x								ZI447	x							SE_Sto_11_53	Stockholm, Sweden	x
RAL-357	x								ZI455N	x							SE_Sto_11_6	Stockholm, Sweden	x
RAL-359	x								ZI456	x							SE_Sto_11_7	Stockholm, Sweden	x
RAL-365	x	x							ZI457	x							SE_Sto_11_8	Stockholm, Sweden	x
RAL-367	x								ZI460	x							SE_Sto_11_9	Stockholm, Sweden	x
RAL-370	x	x							ZI476	x							SE_Sto_11_63	Stockholm, Sweden	x
RAL-371	x	x							ZI477	x							SE_Sto_11_56	Stockholm, Sweden	x
RAL-373	x								ZI486	x							SE_Sto_11_50	Stockholm, Sweden	x
RAL-374	x								ZI517	x							SE_Sto_11_61	Stockholm, Sweden	x
RAL-375	x								ZI76	x							SE_Sto_11_60	Stockholm, Sweden	x
RAL-377	x								ZI85	x							SE_Sto_11_51	Stockholm, Sweden	x
RAL-380	x								ZI90	x							SE_Sto_11_62	Stockholm, Sweden	x
RAL-381	x								ZI99	x							SE_Sto_11_59	Stockholm, Sweden	x
RAL-383	x	x	x														SE_Sto_11_53	Stockholm, Sweden	x
RAL-391	x																SE_Sto_11_57	Stockholm, Sweden	x
RAL-392	x																SE_Sto_11_58	Stockholm, Sweden	x
RAL-399	x																SE_Sto_11_55	Stockholm, Sweden	x
RAL-405	x	x	x		x												SE_Sto_11_52	Stockholm, Sweden	x
RAL-426	x
RAL-439	x
RAL-440	x
RAL-441	x	x
RAL-443	x
RAL-461	x
RAL-491	x	x
RAL-492	x
RAL-502	x	x	x
RAL-508	x	x
RAL-509	x
RAL-513	x
RAL-517	x		x
RAL-531	x
RAL-535	x
RAL-555	x	x	x
RAL-563	x
RAL-589	x
RAL-591	x
RAL-595	x
RAL-639	x	x
RAL-642	x
RAL-646	x
RAL-703	x
RAL-705	x
RAL-707	x	x
RAL-712	x
RAL-714	x
RAL-716	x	x	x
RAL-721	x
RAL-727	x
RAL-730	x
RAL-732	x						x (FBti0019386 +)
RAL-737	x	x	x		x
RAL-738	x
RAL-757	x	x	x		x
RAL-761	x
RAL-765	x
RAL-776	x	x
RAL-783	x	x	x		x		x (FBti0019386 +)
RAL-787	x	x
RAL-790	x
RAL-796	x
RAL-799	x
RAL-801	x		x	x
RAL-802	x
RAL-804	x
RAL-805	x
RAL-808	x
RAL-810	x	x	x		x	x
RAL-812	x
RAL-818	x
RAL-820	x	x
RAL-822	x
RAL-832	x
RAL-837	x
RAL-852	x		x
RAL-855	x	x	x		x
RAL-857	x	x
RAL-859	x
RAL-861	x
RAL-879	x
RAL-882	x
RAL-887	x
RAL-890	x
RAL-892	x		x
RAL-894	x	x
RAL-907	x
RAL-908	x					x
RAL-911	x	x	x	x
