## Additional file 5 for "Regulatory regions in natural transposable element insertions drive interindividual differences in response to immune challenges in Drosophila"

### Sheet: TE primers
Additional File 5. Primers used for the TE screening analysis. To detect the presence/absence of the TEs annotated in the reference sequence, two PCRs were performed: one PCR using the flanking primer (FL) and right primer (R), and the other PCR using the left primer (L) binding into the TE sequence, and the right primer (R). To detect the de novo TE insertions described in Rahman et al. 2015, we…
FBti0019386 FL	TTTGGAATCAATCACATCAACCC
FBti0019386 L	TTCGCATTCCAGAAATTCCTTCT
FBti0019386 R	CAATGTCCTGGGTGTAAGTCTCG
FBti0018883 FL	AGTGGTTGGCAGTACCATCG
FBti0018883 L	ATCAGACGCCAACCAGAGTG
FBti0018883 R	GCATAGCAAACACATCTCCGC
FBti0019985 FL	GGCATCATAAAACCGTTGAACAC
FBti0019985 L	AGTCCCTTAGTGGGAGACCACAG
FBti0019985 R	CGTAGGATCAGTGGGTGAAAATG
FBti0018868 FL	AGAGGAAGAGTGGGTGGTGTA
FBti0018868 L	GTCCAAACCAGCCACTTCCA
FBti0018868 R	TCTTGCGGATGCCTGTCTTT
FBti0061506 FL	TGCCATTCCAGTTCCCAGTC
FBti0061506 L	TGGCCGTTACGCATCTTGT
FBti0061506 R	TAGTGACCTGTTTTGCGGCT
FBti0020057 FL	AACAATAGGGTGGCGGATGT
FBti0020057 L	CAATAACAGTAACATAACAGCGCA
FBti0020057 R	GGAGATAGCCCCCGGATACA
FBti0019602 FL	ACGTTCACTGGACACCCATC
FBti0019602 L	AAATTGCTTGGAGCCCCGTT
FBti0019602 R	CAATCTGTGCCCCTCGATGT
FBti0020137 FL	TCGTTGTCGTGGTCCAGATG
FBti0020137 L	GCTTTAAGCACGTTTGATCAGC
FBti0020137 R	CCGACATTCGGGTGAGTAGG
FBti0019457 FL	CTTTGCTTTGTTCGGTGCGA
FBti0019457 L	TGGGTTTGCAGCAATTAAGGC
FBti0019457 R	CATTGCTCGAGTTCCCCGAT
FBti0018877 FL	TAGTTTCTCTGGGGGTGGCT
FBti0018877 L	CACATGATTAGTGAGAGGTTTGGT
FBti0018877 R	TTCCAGTTCAATAGGGCGCA
FBti0020119 FL	GCTCCATAAACTTTCGAAATGCC
FBti0020119 L	AGCTAAAGCCAATGGGGAACATA
FBti0020119 R	TGTACCTGCTGTTTGCCTTGTTT
FBti0020046 FL	TGGCTCGTGTTGAGTAAATGCTT
FBti0020046 L	ACCTATCTGGACTTATGGCTCCG
FBti0020046 R	GGCATCTAGGAAGGAGTCAGGAA
FBti0019381 FL	GGTGCGTGTCTCTGCTAAGT
FBti0019381 L	TAAATTGCTTGGAGCCCCGT
FBti0019381 R	ACATTTTGGATTGCTCCGGC
FBti0019564 FL	ATCCGCCGAAAATCTCCTCC
FBti0019564 R	GTTGGCAGCTAGGACGAACT
FBti0061105 FL	AGACCACCTTGACTGACTGAAC
FBti0061105 R	GGCATGCTGGGGATTCACTAT
Primers to detect de novo TEs (not annotated in the reference genome):
tdn1 F	TTGCAGATGGCCAAGAACTGC
tdn1 R	CAGGAAGAGCAAATGGCAGCA
tdn2 F	GTGAGTTTGTGGCAGGTGTG
tdn2 R	CGCTAACGAGGCGTGGTAAA
tdn3 F	TTCTTGCGGTTGCAAAACGA
tdn3 R	TCTGATAAGCGATTGGCGGT
tdn4 F	GTCTGCAATCTTTGCTGCGT
tdn4 R	ACTAATAGCAGGCCCCAACT
tdn5 F	ATTTCTTGACGCATCCCGCT
tdn5 R	AAAGCACTAGGTGCCATCCAT
tdn6 F	GGTTTCTGTGGTCTTGCCGT
tdn6 R	CGGTCTGCTGTCGCTCAAT
tdn7 F	CTTCCTTCTGCGACCGTAGT
tdn7 R	CTAACGCTTGTAGGCCAGGT
tdn8 FL	TTCGCTGGCGTCAGAAAATG
tdn8 R	TTCATTGGCCCCGGATATGG
tdn9 F	GAGGGGCCAACAACGACTAC
tdn9 R	TTGCTCCGCAATTTATGGGC
tdn10 F	GGATGGGATGGGATGGCTAC
tdn10 R	AACCAGAACAAGCGCAAACA
tdn11 F	GCAATTCATTCGGCAGCAAC
tdn11 R	AGCAGTCAGACACAAGTCGAA
tdn12 F	GTTGGCGATGTAAGTGCTGG
tdn12 R	TGCTTAAGATGCTGGAAGGCA
tdn13 F	ACTTGTTGCCTTGTGCGTTG
tdn13 R	AACAAAAAGTTGCTGGCGCA
tdn14 F	GGCACATCGCCTTGTTCATC
tdn14 R	GTAAAGGGGTCGTGAGGGTC
tdn15 F	CATCAATACTAAGGTCGCTGCT
tdn15 R	TTCTTCGTCGTCTGTTGCCT
tdn16 F	TCGCTTTTGTATTTGCGGCT
tdn16 R	TGGAGAGGCCAACGAAAACA
tdn17 FL	ATTGGCCGTGGAGGTAAGTG
tdn17 R	ACCGGCATTCTCAATTGCAC
tdn18 FL	GGGTGGCTGGCTACTCAAA
tdn18 R	GCTCATGCGCGTTTTAATTGT
tdn19 F	CTCTTGCCACCCTCTTGACT
tdn19 R	AATTACGCGGTGCTGACATT
tdn20 F	ACAATCAACCAAATCCAAGAACG
tdn20 R	ATTTGATGAGCTTGTCGCAGC
tdn21 F	ATGCTCCGCTATGTGGCAAG
tdn21 R	AGGTGGCGAAGGTAGGAGAT
tdn22 F	CGTTTTCCCGCTTCAGCATT
tdn22 R	CGGGCAAATGTATCCACAGC
tdn23 F	ACATCCACACAACCACACCG
tdn23 R	TAAAATGGCCGCTCGCTGAA
tdn24 F	TCAGCGTTTGTTGGTTGTCG
tdn24 R	GCTACCGAGGTGAACACGAA
tdn25 F	ACATGTAGCTCCGGCCAATC
tdn25 R	TCTGGGTGGCTCAATTGGTG
tdn26 F	AGACTGCGATCTGGTTGTGT
tdn26 R	GAAGCCAACGGTCAAATGGT
