## Additional file 6 for "Regulatory regions in natural transposable element insertions drive interindividual differences in response to immune challenges in Drosophila"

### Sheet: 6A
Additional File 6A. Fly strains and SNPs used in the ASE crosses for each gene. Females from the strains used in each cross are depicted in bold.
		1st background		2nd background
Gene	TE	TE+ strain	TE- strain	TE+ strain	TE- strain	SNP Ensembl ID	SNP
AGO2	FBti0020119	RAL-801	RAL-383	RAL-517	RAL-757	ENSVDME03742174	C/T
NUCB1	FBti0020137	RAL-383	RAL-801	RAL-852	RAL-855	ENSVDME03857294	C/T
Jon65Aiv	FBti0020046	RAL-911	RAL-801	RAL-517	RAL-757	ENSVDME03101876	A/G
Bin1	FBti0019386	RAL-911	RAL-801	RAL-21	RAL-75	ENSVDME04579137	T/C
CG15829	FBti0020057	RAL-801	RAL-911	RAL-142	RAL-757	ENSVDME03169056	C/T
CG8628	FBti0020057	RAL-801	RAL-911	RAL-405	RAL-75	ENSVDME03169255	T/C
cbx	FBti0019985	RAL-810	RAL-855	RAL-555	RAL-757	ENSVDME01620861	T/G
CG2233	FBti0019602	RAL-855	RAL-502	RAL-892	RAL-852	ENSVDME05971216	A/C
kay	FBti0019457	RAL-502	RAL-801	RAL-21	RAL-75	ENSVDME05370341	T/C
Mef2	FBti0018877	RAL-502	RAL-801	RAL-142	RAL-757	ENSVDME01622694	A/G
CG15096	tdn4	RAL-810	RAL-911	RAL-75	RAL-405	ENSVDME02200235	A/T
CG10943	tdn8	RAL-716	RAL-810	RAL-405	RAL-75	ENSVDME01153579	T/G
Dif	FBti0061506	RAL-737	RAL-855	RAL-142	RAL-757	ENSVDME01153579	C/T
CG8008	FBti0018883	RAL-75	RAL-757	RAL-852	RAL-855	ENSVDME01586592	T/C
TM4SF	FBti0018868	RAL-783	CAS-49	RAL-855	MU-6	ENSVDME02541918	T/C
ken	FBti0018868	RAL-783	CAS-49	RAL-852	MU-6	ENSVDME02541755	A/G

### Sheet: 6B
Additional File 6B. Analysis of the SNPs in the coding regions of the genes analyzed in the ASE. *These SNPs are linked to the presence of FBti0020119.
A: SNPs present in the gene-coding region.
Gene	SNP Ensembl ID	SNP Location	Alleles	Type	Amino Acid change	ASE strains
CG2233	ENSVDME05971278	X:8037060	T/G	Missense variant	Glu/Asp	RAL-892 (TE+ background II)
	ENSVDME05971279	X:8037116	T/A	Missense variant	Lys/Asp
	ENSVDME05971280	X:8037118	T/C	Missense variant
	ENSVDME05971281	X:8037129	T/G	Missense variant	Lys/Thr
	ENSVDME05971282	X:8037132	T/G	Missense variant	Tyr/Ser
	ENSVDME05971285	X:8037186	G/A	Missense variant	Thre/Ile
	ENSVDME05971286	X:8037189	G/T	Missense variant	Thr/Asn
	ENSVDME05971261	X:8036984	T/C	Synonymous variant	Ser/Gly	SNPs different in both TE+ and TE- strains
	ENSVDME05971241	X:8036599	T/C	Missense variant	Arg/Lys
	ENSVDME05971241	X:8036599	T/C	Missense variant	Gly/Ser
	ENSVDME05971236	X:8036549	C/T	Missense variant	Arg/Lys
	ENSVDME05971235	X:8036513	A/T	Missense variant	Met/Leu
	ENSVDME05971232	X:8036379	G/C	Missense variant	Leu/Phe
	ENSVDME05971223	X:8035966	G/A	Missense variant	Ile/Thr
Bin1	ENSVDME04579137	3R:16186278	T/C	Missense variant	Ala/Thr	RAL-801 (TE- background I) and RAL-21 (TE+ background II): Ala; RAL-75 (TE- background II) and RAL-911 (TE+ background I): Thr
CG8628	ENSVDME03237467	3L:8129688	G/T	Missense variant	Lys/Asp	RAL-405 (TE+ background II)
CG10943	ENSVDME03582113	3L:12862670	T/C	Missense variant	Gly/Lys	SNPs different in both TE+ and TE- strains
	ENSVDME03582101	3L:12862417	A/T	Missense variant	His/Phe
	ENSVDME03582102	3L:12862418	A/G	Missense variant
	ENSVDME03582093	3L:12862287	A/T	Missense variant	Glu/Asp
	ENSVDME03582089	3L:12862173	C/A	Missense variant	Gln/Lys	RAL-75 (TE- background II)
	ENSVDME03582105	3L:12862456	G/T	Missense variant	Asn/Thr	RAL-405 (TE+ background II)
	ENSVDME03582104	3L:12862452	T/G	Missense variant	Asn/Lys	RAL-405 (TE+ background II)
NUCB1	ENSVDME03857267	3L:17798314	C/A	Missense variant	His/Gln	SNPs different in both TE+ and TE- strains
AGO2	ENSVDME03742113	3L:15556853	C/G	Missense variant	Arg/Gly	RAL-801 (TE+ background I)
	ENSVDME03742119	3L:15557202	T/A	Synonymous variant	Leu/Gln	RAL-757 (TE- background II)
	ENSVDME03742158	3L:15559281	G/A	Missense variant	Asn/Ser	SNPs different in both TE+ and TE- strains*
	ENSVDME03742167	3L:15559531	T/A	Missense variant	Asp/Gln
CG15829	no changes / all syn (no amino acid changes)
cbx	no changes / all syn (no amino acid changes)
CG8008	no changes / all syn (no amino acid changes)
CG15096	no changes / all syn (no amino acid changes)
Ken	no changes / all syn (no amino acid changes)
TM4SF	no changes / all syn (no amino acid changes)
Dif	no changes / all syn (no amino acid changes)
Mef2	no changes / all syn (no amino acid changes)
kay	no changes / all syn (no amino acid changes)
Jon65Aiv	no changes / all syn (no amino acid changes)

### Sheet: 6C
Additional File 6C. Analysis of the 1 kb upstream and downstream TE flanking regions to identify the sequences conserved between D. melanogaster and D. yakuba. The coordinates, length, % of conservation and location of the sequences conserved between D. melanogaster and D. yakuba according to VISTA are provided.
Gene	TE	D. melanogaster coordinates	Sequence length	Conservation with D. yakuba	Location
AGO2	FBti0020119	3L: 15519466-15519481	16bp	0.75	exon
		3L: 15519643-15519731	89bp	0.742	exon
		3L: 15519832-15519924	93bp	0.753	intron
		3L: 15522348-15522359	12bp	0.75	exon
		3L: 15522360-15522406	47bp	0.872	exon
		3L: 15522660-15522677	18bp	0.889	exon
		3L: 15522696-15522706	11bp	0.727	exon
		3L: 15522707-15522765	71bp	0.704	exon
		3L: 15522914-15522936	23bp	0.87	exon
Bin1	FBti0019386	3R: 12014432-12015173	771bp	0.838	intron
		3R: 12015556-12015731	176bp	0.795	intron
		3R: 12015734-12015881	150bp	0.793	intron
		3R: 12016090-12016357	268bp	0.959	intron
cbx	FBti0019985	2R: 6013225-6013399	175bp	0.891	exon
Jon65Aiv	FBti0020046	3L: 6013478-6014031	554bp	0.87	exon
		3L: 6013874-6014031	158bp	0.918	exon
		3L: 6016723-6016839	117bp	0.915	intergenic
		3L: 6016906-6017625	749bp	0.865	intergenic
		3L: 7103232-7103366	153bp	0.732	intergenic
CG15829 and CG8628	FBti0020057	3L: 7103731-7103846	116bp	0.871	intergenic
		3L: 7104544-7104934	397bp	0.844	intergenic
		3L: 7875736-7876156	440bp	0.825	intergenic
CG2233	FBti0019602	X: 7876164-7876250	87bp	0.954	intergenic
		X: 7876388-7876610	253bp	0.7	intergenic
		X: 7881230-7881395	166bp	0.886	exon
		X: 7881457-7881863	407bp	0.87	exon
		X: 25585247-25585983	824bp	0.78	intergenic
kay	FBti0019457	3R: 25587524-25588073	600bp	0.79	intergenic
		3R: 5456773-5456891	121bp	0.917	intron
Mef2	FBti0018877	2R: 5456894-5457198	305bp	0.889	intron
		2R: 5457533-5457661	131bp	0.802	intron
		2R: 5457677-5457784	108bp	1	intron
		2R: 5457836-5458042	217bp	0.793	intron
		2R: 5458164-5458264	111bp	0.748	intron
		2R: 14321781-14322403	655bp	0.852	intergenic
CG15096	tdn4	2R: 14322404-14322609	210bp	0.805	intergenic
		2R: 14322673-14322794	123bp	0.813	intergenic
		2R: 14322975-14323071	100bp	0.71	intergenic
		2R: 14323201-14323251	53bp	0.811	UTR
		2R: 14323256-14323359	104bp	0.962	UTR
		2R: 14323360-14323386	27bp	0.926	UTR
		2R: 14323390-14323454	66bp	0.879	UTR
		2R: 14323475-14323638	164bp	0.97	exon
		2R: 12836801-12836901	101bp	0.703	intergenic
CG10943	tdn8	3L: 12837023-12837839	830bp	0.846	intergenic
		3L: 12838159-12838507	349bp	0.811	intergenic
		3L: 17421939-17422525	594bp	0.933	intron
Dif	FBti0061506	2L: 17422539-17422637	100bp	0.7	intron
		2L: 17422773-17422966	200bp	0.825	intron
		2L: 17423088-17423194	113bp	0.752	intron
		2L: 17423269-17423584	317bp	0.836	intron
		2L: 17423585-17424119	562bp	0.788	UTR
		2L: 4662006-4662188	183bp	0.88	exon
CG8008	FBti0018883	2R: 4662249-4662384	136bp	0.934	exon
		2R: 4662448-4662774	327bp	0.939	exon
		2R: 4662834-4662990	157bp	0.911	exon
		2R: 4663054-4663116	63bp	0.937	exon
		2R: 4670137-4670410	274bp	0.843	UTR
		2R: 4670425-4670482	58bp	0.897	exon
		2R: 4670587-4670694	108bp	0.944	exon
		2R: 19384369-19384377	9bp	1	exon
TM4SF and ken	FBti0018868	X: 19384378-19384716	353bp	0.915	UTR
		X: 19384665-19385042	380bp	0.884	UTR
		X: 19384718-19384817	102bp	0.873	UTR
		X: 19384818-19384819	2bp	1	UTR
		X: 19384826-19385042	217bp	0.843	UTR
		X: 19385231-19385339	109bp	0.734	intergenic
		X: 19386059-19386491	433bp	0.912	UTR
		X: 19386493-19386635	143bp	0.986	exon
		X: 19386679-19386838	175bp	0.817	UTR
		X: 17763880-17764757	878bp	0.924	exon
NUCB1	FBti0020137	3L: 17764300-17764758	459bp	0.937	exon
		3L: 17764759-17764811	53bp	0.962	exon
		3L: 17766930-17767136	224bp	0.746	intron
		3L: 17767152-17767393	242bp	0.909	exon
		3L: 17767394-17767494	101bp	0.822	UTR
		3L: 17767495-17767711	219bp	0.79	intergenic
