## Additional file 7 for "Regulatory regions in natural transposable element insertions drive interindividual differences in response to immune challenges in Drosophila"

### Sheet: ChIP-qPCR
Additional File 7. Primers used for ChIP RT-qPCR experiments and H3K9me3 levels in the genes 18S and Rpl32
Rpl49
Rpl49 F	CGGATCGATATGCTAAGCTGT
Rpl49 R	GCGCTTGTTCGATCCGTA
18S
18S F	TTTCATGCTTGGGATTGTGA
18S R	GTACAAAGGGCAGGGACGTA
FBti0020057
left F	AGTCAGCAACACTAACAGAAGT
left R	TGCATTGTATTGATTCATCGCTTC
right F	ACCAAACCTCTCACTAATCATGT
right R	AACTCACCTCCTAAAAGTATGCTA
FBti0018883
left F	TTACCAGGCCATAGGCAGTTG
left R	AGCACTTGAGGCTTACGACTAT
right F	CCGCGCAAGCCCTATTGTA
right R	CATAGCAAACACATCTCCGCAA
tdn4
left F	AGCATACTTTTTGGGGCGTTTT
left R	TGGTCTTTTGCGGATTGACCT
right F	ACTGCATTGTATTGATTCATCGCT
right R	TGACGATTTTCTGAATGAAGGAGC
FBti0018877
left F	GCCAATAAACGCGTGAACCA
left R	GCAATAACAGTAACATAACAGCGCA
right F	GCGCTGTTATGTTACTGTTATTGC
right R	TTTAGGGGCGCACTTCCATT
FBti0019985
left F	AACAAACGAGAAGACAGCGT
left R	ACGGAGCCCAAAATTGTAAGTC
right F	CCTCTGCGTAGGCCATTTACT
right R	ATAAAGTTCCAACGCCCAGC
FBti0020137
left F	CACACCTCTTAAGGGCAATGA
left R	ACAGTGTGTAAACAGTTTCTTGAC
right F	AAAAAATTGCGTTTAATTAAGCAAAAAACCCT
right R	TGAGCAGGCAGTCAGATAGTG
