## Additional file 8 for "Regulatory regions in natural transposable element insertions drive interindividual differences in response to immune challenges in Drosophila"

### Sheet: Primers
Additional File 8. Primers used for the amplification of the genomic regions analyzed in the enhancer assay. Primers include in their 5’ region the restriction site for each enzyme used in the cloning process.
Primer ID	Primer sequence (5’-3’)	Enzyme	D. mel v6 coordinates
tdn8_F	ggtaccTCGAAATCGTTGCAGTCACA	KpnI	3L: 12862729-12863886
tdn8_R	gcggccgcTTGGCCCCGGATATGGACTA	NotI
18868_F	aagcttGCCCAGATGCCAACAAGTATATTTC	HindIII	2R: 23877727-23878275
18868_R	ggtaccTCGTATGGGGTGCTTAATTGAT	KpnI
61506_F	GGTACCTTTTTGCGGTCCAGGAATGTG	KpnI	2L: 17431911-17432162
61506_R	AAGCTTGTAAACGACCTGTTTCCACCT	HindIII
20057_F	CTCGAGAAGTACGCTCCCCAGTACGA	XhoI	3L: 7129251-7131021
20057_R	GGTACCAGAATACTCACCGACACCATGT	KpnI
